# RNA switch model for localization and translation of the myelin basic protein mRNA

**DOI:** 10.1101/2025.11.19.689361

**Authors:** Ved V. Topkar, Vivian Wu, Lana T. Ho, Nicholas Ambiel, Alex Valenzuela, Kailee Yoshimura, J. Bradley Zuchero, Meng-meng Fu, Rhiju Das

## Abstract

Oligodendrocytes myelinate the central nervous system by extending cellular projections that ensheath axons and elongate to form lipid-rich myelin. Classic studies visualizing RNA dynamics showed that myelin basic protein (MBP), one of the most abundant myelin proteins, is locally synthesized at the myelin sheath through the transport and local translation of *Mbp* mRNA. *Mbp* transport requires its 1.5-kb 3’ untranslated region (3’ UTR) and prior work identified candidate sub-sequences that may act as *cis*-acting transport stimulating RNA elements, including one with putative secondary structure. Here, a high-throughput reporter assay, dimethyl sulfate (DMS)-based RNA structure probing, and microscopy in primary rat oligodendrocytes identify a structured 127-nt region that we name the *Mbp* localization signal (MLS) as both necessary and sufficient for RNA enrichment to oligodendrocyte projections. Lysate pulldown experiments further identify hnRNP-F – a known constituent of the *Mbp* RNA granule that can suppress mRNA translation – as associated with the MLS; paradoxically, binding of this protein should compete with the ordered MLS RNA structure. These results suggest a model in which the MLS switches between two RNA conformations with distinct protein partners during the transition from *Mbp* mRNA transport to *Mbp* translation at the myelin sheath. Such regulation of RNA behavior by structure switching may generalize to other eukaryotic mRNAs whose behaviors shift across space and time.

**Significance Statement:** In the brain, oligodendrocyte cells generate myelin, a type of insulation that wraps around neuronal axons in order to facilitate fast electrical signaling. A critical step in myelination is the local translation of MBP (myelin basic protein) in the myelin sheath. This requires the transport of Mbp mRNA, an incompletely understood phenomenon that we revisit using two recent approaches for mRNA structure and function. We refine a 127-nt region that is necessary and sufficient for mRNA transport to the myelin sheath. A proteomic screen reveals that this myelin localization signal (MLS) associates with a translation-suppressing protein called hnRNP-F, suggesting a model where Mbp mRNA switches between two states, one for transport and one for translation at the myelin sheath.
