## Supplementary material for "RNA switch model for localization and translation of the myelin basic protein mRNA": Dataset S01 (XLSX) Supporting Information Dataset S01_SLAP-seq

### Sheet: Sheet1
Start	End	Enrichment
0	250	-0.171267
5	255	-0.156737
10	260	-0.0822752
15	265	-0.125562
20	270	-0.140242
25	275	-0.160758
30	280	-0.188413
35	285	-0.191318
40	290	-0.160523
45	295	-0.0846109
50	300	-0.0836067
55	305	-0.122209
60	310	-0.114687
65	315	-0.0759175
70	320	0.0432029
75	325	0.00929421
80	330	-0.0414676
85	335	-0.150642
90	340	-0.142324
95	345	-0.258915
100	350	-0.29955
105	355	-0.410263
110	360	-0.416445
115	365	-0.440502
120	370	-0.374725
125	375	-0.305403
130	380	-0.297237
135	385	-0.315315
140	390	-0.336711
145	395	-0.299547
150	400	-0.286855
155	405	-0.122199
160	410	-0.0897666
165	415	-0.130998
170	420	-0.126791
175	425	-0.255904
180	430	-0.32974
185	435	-0.349231
190	440	-0.370767
195	445	-0.310424
200	450	-0.138509
205	455	-0.0637694
210	460	0.0356973
215	465	0.0304953
220	470	0.0361751
225	475	-0.0553975
230	480	-0.0920792
235	485	-0.103295
240	490	-0.0854713
245	495	-0.071589
250	500	-0.0563622
255	505	-0.0947129
260	510	-0.142609
265	515	-0.199695
270	520	-0.152735
275	525	-0.155312
280	530	0.0549163
285	535	0.00465002
290	540	0.095063
295	545	0.0780323
300	550	0.0269945
305	555	0.0464297
310	560	-0.0711595
315	565	-0.0751524
320	570	-0.100683
325	575	-0.104599
330	580	-0.168622
335	585	-0.358543
340	590	-0.384696
345	595	-0.336564
350	600	-0.291486
355	605	-0.337801
360	610	-0.32081
365	615	-0.366929
370	620	-0.307022
375	625	-0.281596
380	630	-0.398184
385	635	-0.307029
390	640	-0.366293
395	645	-0.431234
400	650	-0.448924
405	655	-0.448747
410	660	-0.387187
415	665	-0.324066
420	670	-0.34247
425	675	-0.0119175
430	680	0.058473
435	685	0.0462941
440	690	0.24556
445	695	0.324625
450	700	0.430404
455	705	0.395794
460	710	0.425819
465	715	0.369341
470	720	0.315399
475	725	0.291121
480	730	0.211574
485	735	0.349143
490	740	0.504582
495	745	0.595834
500	750	0.507823
505	755	0.388864
510	760	0.54046
515	765	0.756851
520	770	1
525	775	0.812917
530	780	0.615164
535	785	0.559294
540	790	0.565099
545	795	0.481083
550	800	0.559567
555	805	0.63488
560	810	0.44765
565	815	0.564259
570	820	0.587549
575	825	0.572709
580	830	0.460245
585	835	0.514275
590	840	0.551762
595	845	0.41926
600	850	0.432674
605	855	0.418373
610	860	0.337948
615	865	0.359905
620	870	0.138823
625	875	0.106716
630	880	0.124664
635	885	0.183868
640	890	0.17814
645	895	0.238661
650	900	0.238879
655	905	0.236385
660	910	0.301647
665	915	0.251681
670	920	0.280612
675	925	0.388037
680	930	0.558481
685	935	0.58427
690	940	0.551625
695	945	0.337903
700	950	0.334787
705	955	0.273038
710	960	0.287832
715	965	0.503896
720	970	0.518488
725	975	0.460765
730	980	0.319964
735	985	0.262063
740	990	0.221938
745	995	0.179664
750	1000	0.258808
755	1005	0.318942
760	1010	0.311903
765	1015	0.407496
770	1020	0.565979
775	1025	0.410407
780	1030	0.20377
785	1035	0.0790488
790	1040	-0.0972553
795	1045	-0.0361716
800	1050	0.200486
805	1055	0.206646
810	1060	0.215132
815	1065	0.140335
820	1070	0.0591909
825	1075	0.0503139
830	1080	0.0159956
835	1085	0.0382483
840	1090	0.0754858
845	1095	-0.0640029
850	1100	-0.0116896
855	1105	-0.00173559
860	1110	-0.128104
865	1115	-0.277791
870	1120	-0.306058
875	1125	-0.288994
880	1130	-0.249055
885	1135	-0.263299
890	1140	-0.242167
895	1145	-0.23822
900	1150	-0.168203
905	1155	-0.165537
910	1160	-0.180675
915	1165	-0.263157
920	1170	-0.275671
925	1175	-0.223359
930	1180	-0.257578
935	1185	-0.326787
940	1190	-0.394305
945	1195	-0.341339
950	1200	-0.299074
955	1205	-0.223309
960	1210	-0.154599
965	1215	-0.087783
970	1220	-0.0570321
975	1225	-0.125984
980	1230	-0.158769
985	1235	-0.152066
990	1240	-0.211828
995	1245	-0.238319
1000	1250	-0.112874
1005	1255	-0.102471
1010	1260	-0.233781
1015	1265	-0.0621288
1020	1270	-0.0782596
1025	1275	-0.00908307
1030	1280	-0.0536626
1035	1285	-0.0387604
1040	1290	-0.07792
1045	1295	-0.0792286
1050	1300	-0.0459358
1055	1305	-0.0804445
1060	1310	-0.123354
1065	1315	-0.102553
1070	1320	0.0989973
1075	1325	0.190054
1080	1330	0.282157
1085	1335	0.297156
1090	1340	0.310745
1095	1345	0.366566
1100	1350	0.301933
1105	1355	0.407377
1110	1360	0.366278
1115	1365	0.442002
1120	1370	0.425569
1125	1375	0.435742
1130	1380	0.480007
1135	1385	0.441766
1140	1390	0.471842
1145	1395	0.316878
1150	1400	0.2905
1155	1405	0.294681
1160	1410	0.331145
1165	1415	0.311475
1170	1420	0.375283
1175	1425	0.334507
1180	1430	0.32112
1185	1435	0.292139
1190	1440	0.273523
1195	1445	0.301483
1200	1450	0.360762
1205	1455	0.352818
1210	1460	0.307093
1215	1465	0.283023
1220	1470	0.275815
1225	1475	-0.00912075
1230	1480	-0.00597359
1235	1485	-0.0324221
1240	1490	-0.0425074
1245	1495	-0.042764
1250	1500	-0.0717691
1255	1505	-0.0747407
1260	1510	-0.124285
1265	1515	-0.142912
1270	1520	-0.0284172
1275	1525	-0.0393257
1280	1530	-0.0564298
1285	1535	-0.0161412
1290	1540	0.0165374
1295	1545	0.00160839
1300	1550	-0.0365869
1305	1555	-0.0562236
1310	1560	-0.194667
1315	1565	-0.196197
1320	1570	-0.242314
1325	1575	-0.257275
1330	1580	-0.358782
1335	1585	-0.376445
1340	1590	-0.44523
1345	1595	-0.463528
