## Supplementary material for "RNA switch model for localization and translation of the myelin basic protein mRNA": Dataset S04 (XLXS) Supporting Information Dataset S04 _Synthesized Oligonucleotides

### Sheet: Custom Oligos
Name	Description	Sequence
gVT9	Mbp 3' UTR gene block	GAGCCTCCCTGCTCAGCCTTCCCGAATCCTGCCCTCGGCTTCTTAATATAACTGCCTTAAACGTTTAATTCTACTTGCACCAAATAGCTAGTTAGAGCAGACCCTCTCTTAATCCCGTGGGGCTGTGAACGCGGCGGGGCCAGGCCCACGGCACCCTGACTGGCTAAAACTGTTTGTCCCTTTTTATTTGAAGATTGAGTTTCCTCGGGGTCTTCTCTGCCCCGACTTGCTCCCCGTGTACCTTGGTCGACTCCGGAGGTTCAGGTGCACGGACACCCTTTCAAGTTCACCCCTACTCCATCCTCAGACTTTCTTTTCACGGCGAGGCGCACCCCTCCAGCTTCCGTGGGCACTGCGGATAGACAGGCACACCGCCAAGGAGCCAGAGAGCATGGCGCA…
oVT490	Fwd PCR primer for amplification of gVT9	GAGCCTCCCTGCTCAG
oVT491	Rev PCR primer for amplification of gVT9	CAAAGATCATTGCAAGTTTATTATTTTATTTCAATATCCAAGAA
oVT493	Annealing primers to blunt ligate restriction sites onto Mbp 3' UTR fragment	GGATCACTCTCGGCATGGACGAGCTGTACAAGTAAT
oVT494	Annealing primers to blunt ligate restriction sites onto Mbp 3' UTR fragment	/5Phos/TTACTTGTACAGCTCGTCCATGCCGAGAGTGATCC
oVT495	Annealing primers to blunt ligate restriction sites onto Mbp 3' UTR fragment	/5Phos/GGATCCAGATCTAAAAAAAAAAAAAAAAAGGGCCCCCGCGGACGCGTAAATTGTAA
oVT496	Annealing primers to blunt ligate restriction sites onto Mbp 3' UTR fragment	TTACAATTTACGCGTCCGCGGGGGCCCTTTTTTTTTTTTTTTTTAGATCTGGATCCT
oVT482	Fwd PCR primer to amplify Mbp 3' UTR fragment containing flanking restriction sites	GGATCACTCTCGGCATGGA
oVT537	Rev PCR primer to amplify Mbp 3' UTR fragment containing flanking restriction sites	GAAGAACAGTAGCCGCGG
oVT506	RT primer for SLAP-seq in EGFP construct	CAAGCAGAAGACGGCATACGAGATGGTAACGTGTGACTGGAGTTCAGNNNNNNNNNNTTTTTTTTTTTTTTTTTV
oVT507	RT primer for SLAP-seq in EGFP construct	CAAGCAGAAGACGGCATACGAGATCAACACAGGTGACTGGAGTTCAGNNNNNNNNNNTTTTTTTTTTTTTTTTTV
oVT508	RT primer for SLAP-seq in EGFP construct	CAAGCAGAAGACGGCATACGAGATACACCTCAGTGACTGGAGTTCAGNNNNNNNNNNTTTTTTTTTTTTTTTTTV
oVT509	PCR Fwd primer for SLAP-seq in EGFP construct	AATGATACGGCGACCACCGAGATCTACACACCGACAAACACTCTTTCCCTACGGCATGGACGAGCTGTACAAGTAA
oVT510	PCR Fwd primer for SLAP-seq in EGFP construct	AATGATACGGCGACCACCGAGATCTACACAGTGGCAAACACTCTTTCCCTACGGCATGGACGAGCTGTACAAGTAA
oVT511	PCR Fwd primer for SLAP-seq in EGFP construct	AATGATACGGCGACCACCGAGATCTACACCACAGACTACACTCTTTCCCTACGGCATGGACGAGCTGTACAAGTAA
oVT517	Forward PCR primer with iTru overhang for amplicon sequencing of SLAP-seq PLASMID	ACACTCTTTCCCTACGGCATGGACGAGCTGTACAAGTAA
oVT538	Reverse primer to PCR SLAP-seq plasmid with iTru read 2 overhang for direct sequencing	GTGACTGGAGTTCAGATTTCAATATCCAAGAACAGTAGCCGCGG
oVT796	PCR assembly for T7-MLS (in vitro transcription construct for MLS RNA bait for pulldown experiments)	TTCTAATACGACTCACTATAGGGGAAACGGGGACTTAGGGGAACACGC
oVT797	PCR assembly for T7-MLS (in vitro transcription construct for MLS RNA bait for pulldown experiments)	TCGGCAGCCACACATGGCATCTCCAGCGTGTTCCCCTAAGTCC
oVT798	PCR assembly for T7-MLS (in vitro transcription construct for MLS RNA bait for pulldown experiments)	TGTGTGGCTGCCGAAGGTCACCATCTCTCCTCAGTGGCTCCCCAGA
oVT799	PCR assembly for T7-MLS (in vitro transcription construct for MLS RNA bait for pulldown experiments)	GGAAACAGGGTTCTTAAAAGCACCTGCTCTGGGGAGCCACTGA
oVT800	PCR assembly for T7-Shuffle (in vitro transcription construct for scrambled bait for pulldown experiments)	TTCTAATACGACTCACTATAGGCTTCGCCCAGTTTGGCAGTTAGGCCCCCT
oVT801	PCR assembly for T7-Shuffle (in vitro transcription construct for scrambled bait for pulldown experiments)	CGGGACTTGCGCGTAGTGGTGCCTACTACCTTCAACCGTCAAGGGGGCCTAACTGCCAAA
oVT802	PCR assembly for T7-Shuffle (in vitro transcription construct for scrambled bait for pulldown experiments)	CGCGCAAGTCCCGACGGAATGGTGGATATTCGAGCTCCTGT
oVT803	PCR assembly for T7-Shuffle (in vitro transcription construct for scrambled bait for pulldown experiments)	GGCGCTTTACTCACAGGAGCTCGAATATCCACCAT
FLAP X-Cy3	Fluorescently labeled secondary probe for smFISH	/5Cy3/C ACT GAG TCC AGC TCG AAA CTT AGG AGG/3Cy3Sp/

### Sheet: smFISH Probe Oligos
Mbp smFISH Probe Oligonucleotides
Probe name	Target	Annealing Length	Annealing Sequence	Flap	Primer name	Final synthesized sequence	Length
MBP-X-1	MBP	26	CACCGGAGGGCGAACACTCCTGTGGA	X	MBP-X-1	CACCGGAGGGCGAACACTCCTGTGGACCTCCTAAGTTTCGAGCTGGACTCAGTG	54
MBP-X-2	MBP	26	TACATCAACCATCACCTTCCCTCCTA	X	MBP-X-2	TACATCAACCATCACCTTCCCTCCTACCTCCTAAGTTTCGAGCTGGACTCAGTG	54
MBP-X-3	MBP	32	TCTAAGAGGCAGGGAATGGTTACTTTTCCACT	X	MBP-X-3	TCTAAGAGGCAGGGAATGGTTACTTTTCCACTCCTCCTAAGTTTCGAGCTGGACTCAGTG	60
MBP-X-4	MBP	32	GGATGGAGTAGGGGTGAACTTGAAAGGGTGTC	X	MBP-X-4	GGATGGAGTAGGGGTGAACTTGAAAGGGTGTCCCTCCTAAGTTTCGAGCTGGACTCAGTG	60
MBP-X-5	MBP	26	CACCTGAACCTCCGGAGTCGACCAAG	X	MBP-X-5	CACCTGAACCTCCGGAGTCGACCAAGCCTCCTAAGTTTCGAGCTGGACTCAGTG	54
MBP-X-6	MBP	26	GACGGCTGCGGGCATGAGAAGGCAGA	X	MBP-X-6	GACGGCTGCGGGCATGAGAAGGCAGACCTCCTAAGTTTCGAGCTGGACTCAGTG	54
MBP-X-7	MBP	26	CCATACTGCAGCTGTGCTGTCTGGAT	X	MBP-X-7	CCATACTGCAGCTGTGCTGTCTGGATCCTCCTAAGTTTCGAGCTGGACTCAGTG	54
MBP-X-8	MBP	27	AGCCATGGGCAAGGTCGGTCGTTCAGT	X	MBP-X-8	AGCCATGGGCAAGGTCGGTCGTTCAGTCCTCCTAAGTTTCGAGCTGGACTCAGTG	55
MBP-X-9	MBP	32	ATCTGGAGGGTTTGTTTCTGGAAGTTTCGTCC	X	MBP-X-9	ATCTGGAGGGTTTGTTTCTGGAAGTTTCGTCCCCTCCTAAGTTTCGAGCTGGACTCAGTG	60
MBP-X-10	MBP	27	GGGTGACAGTGCCAGTGTGGGTCTCTT	X	MBP-X-10	GGGTGACAGTGCCAGTGTGGGTCTCTTCCTCCTAAGTTTCGAGCTGGACTCAGTG	55
MBP-X-11	MBP	26	CCTGCATCCAGGGCAGCGACTTTTCA	X	MBP-X-11	CCTGCATCCAGGGCAGCGACTTTTCACCTCCTAAGTTTCGAGCTGGACTCAGTG	54
MBP-X-12	MBP	26	GGTTAGTGTGCACCAATGGGCACTGC	X	MBP-X-12	GGTTAGTGTGCACCAATGGGCACTGCCCTCCTAAGTTTCGAGCTGGACTCAGTG	54
MBP-X-13	MBP	26	CTCACATACCACAAGCCCCCGTTGTG	X	MBP-X-13	CTCACATACCACAAGCCCCCGTTGTGCCTCCTAAGTTTCGAGCTGGACTCAGTG	54
MBP-X-14	MBP	26	AGCCACTCCAAGACTGTCTGATCCTG	X	MBP-X-14	AGCCACTCCAAGACTGTCTGATCCTGCCTCCTAAGTTTCGAGCTGGACTCAGTG	54
MBP-X-15	MBP	26	CTGTCTATCCGCAGTGCCCACGGAAG	X	MBP-X-15	CTGTCTATCCGCAGTGCCCACGGAAGCCTCCTAAGTTTCGAGCTGGACTCAGTG	54
MBP-X-16	MBP	26	CCGCGTTCACAGCCCCACGGGATTAA	X	MBP-X-16	CCGCGTTCACAGCCCCACGGGATTAACCTCCTAAGTTTCGAGCTGGACTCAGTG	54
MBP-X-17	MBP	29	GAGGGTCTGCTCTAACTAGCTATTTGGTG	X	MBP-X-17	GAGGGTCTGCTCTAACTAGCTATTTGGTGCCTCCTAAGTTTCGAGCTGGACTCAGTG	57
MBP-X-18	MBP	26	TCGGGAAGGCTGAGCAGGGAGGCTCT	X	MBP-X-18	TCGGGAAGGCTGAGCAGGGAGGCTCTCCTCCTAAGTTTCGAGCTGGACTCAGTG	54
MBP-X-19	MBP	28	CGATTTATAGTCGGAAGCTCTGCCTCCG	X	MBP-X-19	CGATTTATAGTCGGAAGCTCTGCCTCCGCCTCCTAAGTTTCGAGCTGGACTCAGTG	56
MBP-X-20	MBP	27	TTCATCTTGGGTCCTCTGCGACTTCTG	X	MBP-X-20	TTCATCTTGGGTCCTCTGCGACTTCTGCCTCCTAAGTTTCGAGCTGGACTCAGTG	55
MBP-X-21	MBP	29	GCAGGGAGCCGTAGTGGGTAGTTCTTGTG	X	MBP-X-21	GCAGGGAGCCGTAGTGGGTAGTTCTTGTGCCTCCTAAGTTTCGAGCTGGACTCAGTG	57
MBP-X-22	MBP	26	GAGTCCTTGTACATGTGGCACAGCCC	X	MBP-X-22	GAGTCCTTGTACATGTGGCACAGCCCCCTCCTAAGTTTCGAGCTGGACTCAGTG	54
MBP-X-23	MBP	26	CGGCTCTGCTTTAGCCAGGGTACCTT	X	MBP-X-23	CGGCTCTGCTTTAGCCAGGGTACCTTCCTCCTAAGTTTCGAGCTGGACTCAGTG	54
MBP-X-24	MBP	26	CCTGTCACCGCTAAAGAAGCGCCCGA	X	MBP-X-24	CCTGTCACCGCTAAAGAAGCGCCCGACCTCCTAAGTTTCGAGCTGGACTCAGTG	54
MBP-X-25	MBP	27	GAGTCAAGGATGCCCGTGTCTCTGTGC	X	MBP-X-25	GAGTCAAGGATGCCCGTGTCTCTGTGCCCTCCTAAGTTTCGAGCTGGACTCAGTG	55
MBP-X-26	MBP	26	CATGCCGGGCATGGTCCATGGTACTT	X	MBP-X-26	CATGCCGGGCATGGTCCATGGTACTTCCTCCTAAGTTTCGAGCTGGACTCAGTG	54
MBP-X-27	MBP	27	GTGGCCAAGTACTTGGATCCGTGTCGC	X	MBP-X-27	GTGGCCAAGTACTTGGATCCGTGTCGCCCTCCTAAGTTTCGAGCTGGACTCAGTG	55
MBP-X-28	MBP	27	TGAGGGTCTCTTCTGTGATGCCATCAC	X	MBP-X-28	TGAGGGTCTCTTCTGTGATGCCATCACCCTCCTAAGTTTCGAGCTGGACTCAGTG	55
MBP-X-29	MBP	26	CAGGCCTTCGGAAGCTGCTGTGGGAT	X	MBP-X-29	CAGGCCTTCGGAAGCTGCTGTGGGATCCTCCTAAGTTTCGAGCTGGACTCAGTG	54
MBP-X-30	MBP	28	TCTTGGATGGTCTGAAGCTCGTCGGACT	X	MBP-X-30	TCTTGGATGGTCTGAAGCTCGTCGGACTCCTCCTAAGTTTCGAGCTGGACTCAGTG	56
MBP-X-31	MBP	32	TTCAATATCCAAGAACAGTAGGTGCTTCTGTC	X	MBP-X-31	TTCAATATCCAAGAACAGTAGGTGCTTCTGTCCCTCCTAAGTTTCGAGCTGGACTCAGTG	60
MBP-X-32	MBP	28	GCGTTTCTCTTACCCCCACATTATTGTG	X	MBP-X-32	GCGTTTCTCTTACCCCCACATTATTGTGCCTCCTAAGTTTCGAGCTGGACTCAGTG	56
MBP-X-33	MBP	32	TGCATTAATAGGTGTTATCTTAAACCCACACT	X	MBP-X-33	TGCATTAATAGGTGTTATCTTAAACCCACACTCCTCCTAAGTTTCGAGCTGGACTCAGTG	60
MBP-X-34	MBP	32	CCTCGGAATTAGAACGGATTAACAAGATGCGC	X	MBP-X-34	CCTCGGAATTAGAACGGATTAACAAGATGCGCCCTCCTAAGTTTCGAGCTGGACTCAGTG	60
MBP-X-35	MBP	32	AGACATAGTCAGTACGTTAGAGGGATGGGGAG	X	MBP-X-35	AGACATAGTCAGTACGTTAGAGGGATGGGGAGCCTCCTAAGTTTCGAGCTGGACTCAGTG	60
MBP-X-36	MBP	26	CAGAGGGACAGCACGAGGCCACCAGA	X	MBP-X-36	CAGAGGGACAGCACGAGGCCACCAGACCTCCTAAGTTTCGAGCTGGACTCAGTG	54
MBP-X-37	MBP	26	GGACTCTCCCTGGGCTCTGAGAGGAA	X	MBP-X-37	GGACTCTCCCTGGGCTCTGAGAGGAACCTCCTAAGTTTCGAGCTGGACTCAGTG	54
MBP-X-38	MBP	28	AGGGTTCTTAAAAGCACCTGCTCTGGGG	X	MBP-X-38	AGGGTTCTTAAAAGCACCTGCTCTGGGGCCTCCTAAGTTTCGAGCTGGACTCAGTG	56
MBP-X-39	MBP	26	CCACACATGGCATCTCCAGCGTGTTC	X	MBP-X-39	CCACACATGGCATCTCCAGCGTGTTCCCTCCTAAGTTTCGAGCTGGACTCAGTG	54
MBP-X-40	MBP	26	CTCTGCCACGCTCGAAATCAGCTGGT	X	MBP-X-40	CTCTGCCACGCTCGAAATCAGCTGGTCCTCCTAAGTTTCGAGCTGGACTCAGTG	54

### Sheet: iTru Sequencing Primers
Oligo Name	Oligo Sequence
oVT378	CAAAGATCATTGCAAGTTTATTATTTTATTTCAATATCCAAGAAC
oVT680	ATCTCCCATGGCAAGACGC
iTru_P5*	AATGATACGGCGACCACCGAGA*T
iTru_P7*	CAAGCAGAAGACGGCATACGAGA*T
iTrusR2-stubRCp	/5Phos/GATCGGAAGAGCACACGTCTGAACTCCAGTCA*C
iTrusR1-stub	ACACTCTTTCCCTACACGACGCTCTTCCGATC*T
iTru501L	AATGATACGGCGACCACCGAGATCTACACACCGACAAACACTCTTTCCCTACACGAC
iTru502L	AATGATACGGCGACCACCGAGATCTACACAGTGGCAAACACTCTTTCCCTACACGAC
iTru503L	AATGATACGGCGACCACCGAGATCTACACCACAGACTACACTCTTTCCCTACACGAC
iTru504L	AATGATACGGCGACCACCGAGATCTACACCGACACTTACACTCTTTCCCTACACGAC
iTru505L	AATGATACGGCGACCACCGAGATCTACACGACTTGTGACACTCTTTCCCTACACGAC
iTru506L	AATGATACGGCGACCACCGAGATCTACACGTGAGACTACACTCTTTCCCTACACGAC
iTru507L	AATGATACGGCGACCACCGAGATCTACACGTTCCATGACACTCTTTCCCTACACGAC
iTru508L	AATGATACGGCGACCACCGAGATCTACACTAGCTGAGACACTCTTTCCCTACACGAC
iTru701L	CAAGCAGAAGACGGCATACGAGATGGTAACGTGTGACTGGAGTTCAGACGTG
iTru702L	CAAGCAGAAGACGGCATACGAGATCAACACAGGTGACTGGAGTTCAGACGTG
iTru703L	CAAGCAGAAGACGGCATACGAGATACACCTCAGTGACTGGAGTTCAGACGTG
iTru704L	CAAGCAGAAGACGGCATACGAGATCATGGATCGTGACTGGAGTTCAGACGTG
iTru705L	CAAGCAGAAGACGGCATACGAGATTGATAGGCGTGACTGGAGTTCAGACGTG
iTru706L	CAAGCAGAAGACGGCATACGAGATCGGTTGTTGTGACTGGAGTTCAGACGTG
iTru707L	CAAGCAGAAGACGGCATACGAGATCAACGAGTGTGACTGGAGTTCAGACGTG
iTru708L	CAAGCAGAAGACGGCATACGAGATACCATAGGGTGACTGGAGTTCAGACGTG
iTru709L	CAAGCAGAAGACGGCATACGAGATGGTGTACAGTGACTGGAGTTCAGACGTG
iTru710L	CAAGCAGAAGACGGCATACGAGATCAGCATACGTGACTGGAGTTCAGACGTG
iTru711L	CAAGCAGAAGACGGCATACGAGATGGACATCAGTGACTGGAGTTCAGACGTG
iTru712L	CAAGCAGAAGACGGCATACGAGATAGAAGGACGTGACTGGAGTTCAGACGTG
